# ADARs regulate cuticle collagen expression to promote survival to pathogen infection

**DOI:** 10.1101/2023.05.03.539277

**Authors:** Alfa Dhakal, Chinnu Salim, Mary Skelly, Yarden Amichan, Ayelet T. Lamm, Heather A. Hundley

**Affiliations:** Cell, Molecular and Cancer Biology Graduate Program, Indiana University School of Medicine-Bloomington, Bloomington, IN 47405, USA; Department of Biology, Indiana University, Bloomington IN 47405, USA; Faculty of Biology, Technion Institute of Technology, Haifa, Israel

**Keywords:** innate immunity, RNA editing, double-stranded RNA (dsRNA), *C. elegans*, *P. aeruginosa*, RNA modification, post-transcriptional regulation, RNA binding protein

## Abstract

**Background:** In all organisms, the innate immune system defends against pathogens through basal expression of molecules that provide critical barriers to invasion and inducible expression of effectors that combat infection. The adenosine deaminase that act on RNA (ADAR) family of RNA binding proteins has been reported to influence innate immunity in metazoans. However, studies on the susceptibility of ADAR mutant animals to infection are largely lacking.

**Results:** Here, by analyzing *adr-1* and *adr-2* null mutants in well-established slow-killing assays, we find that both *Caenorhabditis elegans* ADARs are important for organismal survival to gram-negative and gram-positive bacteria, all of which are pathogenic to humans. Furthermore, our high-throughput sequencing and genetic analysis reveal that ADR-1 and ADR-2 function in the same pathway to regulate collagen expression. Consistent with this finding, our scanning electron microscopy studies indicate *adr-1*;*adr-2* mutant animals also have altered cuticle morphology prior to pathogen exposure.

**Conclusions:** Our data uncover a critical role of the *C. elegans* ADAR family of RNA binding proteins in promoting cuticular collagen expression, which represents a new post-transcriptional regulatory node that influences the extracellular matrix. In addition, we provide the first evidence that ADAR mutant animals have altered susceptibility to infection with several opportunistic human pathogens, suggesting a broader role of ADARs in altering physical barriers to infection to influence innate immunity.
