## Additional File 7 for "ADARs regulate cuticle collagen expression to promote survival to pathogen infection": Additional File 7.txt

Additional file 7: Table S7. Differentially expressed genes in adr-2(-) animals grown on OP50 for 7 hours compared to wildtype animals grown in the same conditions (Related to Figure 4). Differentially expressed genes are listed as Wormbase annotations in Column A and Gene name in Column B. The log2fold change values, raw p values and the adjusted p values as obtained from the DESeq2 analysis are…
Gene	Gene id	log2FoldChange	pvalue	padj	N2rep1	N2rep2	N2rep3	adr2rep1	adr2rep2	adr2rep3
WBGene00000080	adr-2	-9.38948862	1.39E-31	3.36E-27	811.981788	764.1410311	737.1808905	0	0	3.979800763
WBGene00010314	F59B2.12	-1.975612222	3.00E-04	9.99E-01	70.4030452	52.2378897	150.9314323	18.55337346	25.82735155	25.86870496
WBGene00012947	Y47H9C.1	-1.159910271	3.58E-04	9.99E-01	122.031945	121.3127852	147.7539285	47.31110232	63.88871173	64.6717624
WBGene00006561	tcl-2	1.24523955	4.87E-04	9.99E-01	197.1285266	185.6387816	133.4551612	494.4474027	425.4716335	291.5204059
WBGene00010659	K08D8.5	0.986900071	8.50E-04	9.99E-01	159.5802358	178.731292	223.2196446	412.8125595	316.0452229	398.9750265
WBGene00017501	pud-3	1.750891127	9.12E-04	9.99E-01	445.8859529	445.9647939	867.4585479	944.3667091	2071.625461	2919.18386
WBGene00219422	Y52B11A.20	2.19234005	9.74E-04	9.99E-01	0	9.929516223	6.355007677	36.17907825	36.70202589	23.87880458
WBGene00017843	F26G5.1	1.355636258	1.09E-03	9.99E-01	61.01597251	79.43612979	79.43759596	115.9585841	218.852821	238.7880458
WBGene00012634	Y38H6C.23	-1.015132771	1.69E-03	9.99E-01	145.4996267	109.2246785	111.2126343	67.71981313	57.09204027	51.73740992
WBGene00022071	Y67D8C.7	-2.428481266	1.82E-03	9.99E-01	65.70950885	10.36123432	61.96132485	7.421349384	7.476338607	9.949501907
WBGene00012594	nspe-5	-1.68166529	1.85E-03	9.99E-01	42.24182712	29.78854867	32.56941434	9.27668673	6.796671461	15.91920305
WBGene00023069	rncs-1	-1.626976381	2.34E-03	9.99E-01	2041.688311	1830.053012	748.3021539	546.3968484	678.3078118	268.6365515
WBGene00012660	Y39A1A.24	-3.98040281	2.62E-03	9.99E-01	98.56426328	2.59030858	6.355007677	1.855337346	3.39833573	0.994950191
WBGene00000708	col-135	-3.493274835	3.45E-03	9.99E-01	27673.0903	1769.612478	381.3004606	537.1201617	1670.621845	439.7679843
WBGene00007698	qns-1	-3.041643447	3.77E-03	9.99E-01	368742.9895	27494.83042	11100.60966	11834.26926	22395.03246	15237.66217
WBGene00168225	21ur-11797	-3.107532268	3.99E-03	9.99E-01	305.0798625	22.88105912	10.32688747	12.98736142	14.27301007	10.9444521
WBGene00012210	W02D9.4	-2.972014787	4.22E-03	9.99E-01	192.4349902	264.6431933	272.4709541	50.09410834	42.8190302	0
WBGene00013826	Y116F11B.10	1.102966262	4.55E-03	9.99E-01	28.16121808	52.66960779	35.74691818	82.5625119	96.51273475	86.56066659
WBGene00002114	ins-31	-2.369793451	4.60E-03	9.99E-01	9.387072693	12.5198248	42.10192586	5.566012038	2.718668584	4.974750954
WBGene00022236	Y73B6BL.12	1.26396604	4.68E-03	9.99E-01	37.54829077	31.08370296	25.42003071	50.09410834	97.19240189	69.64651335
WBGene00005072	srb-7	-4.732556042	4.94E-03	9.99E-01	107.951336	1.726872387	0.79437596	1.855337346	2.039001438	0
WBGene00018096	clec-207	-2.046364546	5.29E-03	9.99E-01	28.16121808	11.22467051	43.69067778	8.349018057	4.757670023	6.964651335
WBGene00008202	clec-197	-2.239898466	5.98E-03	9.99E-01	450.5794893	47.48899063	81.02634788	38.96208427	30.58502157	50.74245973
WBGene00016361	C33G8.3	-2.948501771	6.00E-03	9.99E-01	713.4175247	60.44053353	24.62565475	19.48104213	57.77170742	24.87375477
WBGene00195006	C35B1.9	-2.690007753	6.57E-03	9.99E-01	431.8053439	42.30837347	23.03690283	15.77036744	29.90535443	29.84850572
WBGene00022282	Y74C10AR.2	-1.769728781	6.57E-03	9.99E-01	42.24182712	15.54185148	54.81194121	9.27668673	12.91367578	9.949501907
WBGene00044080	D1086.10	-2.66804128	6.95E-03	9.99E-01	2065.155993	188.6608082	88.97010748	116.8862528	153.604775	96.5101685
WBGene00019105	asp-8	0.700273052	7.29E-03	9.99E-01	431.8053439	386.3876965	521.1106295	672.559788	789.7732238	715.3691871
WBGene00021701	Y48G9A.7	-1.76305907	7.68E-03	9.99E-01	229.983281	83.32159266	45.2794297	33.39607223	45.53769879	22.88385439
WBGene00011454	lron-14	-2.726509788	7.86E-03	9.99E-01	145072.5149	12581.56049	4774.199517	6209.814097	11389.18237	6940.77253
WBGene00235003	F26F2.15	-5.136518665	7.95E-03	9.99E-01	32.85475443	0.431718097	3.177503838	0	0.679667146	0
WBGene00008267	C53A5.9	2.689481106	7.99E-03	9.99E-01	0	3.022026677	1.588751919	15.77036744	19.71034724	4.974750954
WBGene00016877	C52D10.3	-3.085098148	8.42E-03	9.99E-01	97531.68528	1424.669719	6030.107909	3838.692969	1944.527705	6587.565213
WBGene00014136	ZK896.5	0.835404432	8.67E-03	9.99E-01	206.5155993	270.6872466	312.9841281	579.7929206	400.3239491	448.722536
WBGene00000657	col-81	-2.340973135	8.84E-03	9.99E-01	424901.1519	57453.04431	26069.03587	27678.8502	41356.38651	31313.0724
WBGene00235342	Y69A2AR.50	-2.256740723	8.94E-03	9.99E-01	352.015226	42.74009157	41.3075499	30.61306621	19.71034724	38.80305744
WBGene00022444	Y110A2AL.7	-2.882362054	9.06E-03	9.99E-01	9.387072693	5.612335257	21.44815091	0	2.039001438	2.984850572
WBGene00007097	B0024.4	0.854244163	9.13E-03	9.99E-01	112.6448723	156.281951	131.8664093	280.1559393	189.6271338	268.6365515
WBGene00169631	21ur-14353	-2.95464394	9.33E-03	9.99E-01	178.3543812	10.79295242	11.12126343	7.421349384	2.718668584	14.92425286
WBGene00000680	col-106	-2.533984181	9.36E-03	9.99E-01	405286.8635	39639.4922	18443.02665	20261.21149	37096.23283	22646.06129
WBGene00004512	rrn-1.1	-1.715329231	9.58E-03	9.99E-01	1511.318704	509.8590722	262.1440667	210.5807888	165.8387836	315.3992105
WBGene00014225	ZK1098.9	-1.981135985	9.70E-03	9.99E-01	896.4654422	144.1938443	127.1001535	116.8862528	93.11439902	82.58086583
WBGene00007290	C04B4.2	1.382166961	1.01E-02	9.99E-01	112.6448723	201.180633	328.8716473	313.5520115	576.3577399	806.9046047
WBGene00166311	21ur-12330	-2.238374391	1.03E-02	9.99E-01	281.6121808	27.19824009	38.13004606	24.1193855	18.35101294	28.85355553
WBGene00010946	M176.10	-2.156470546	1.04E-02	9.99E-01	14.08060904	8.634361933	29.39191051	1.855337346	4.078002877	5.969701144
WBGene00008029	scl-7	-2.059620949	1.11E-02	9.99E-01	9.387072693	10.36123432	23.03690283	1.855337346	4.757670023	3.979800763
WBGene00007820	clec-199	-2.161899715	1.13E-02	9.99E-01	2116.784892	275.4361457	195.4164861	206.8701141	230.4071625	138.2980765
WBGene00007867	C32H11.4	1.11927452	1.13E-02	9.99E-01	75.09658155	106.2026518	185.0895986	344.1650777	217.4934868	253.7122986
WBGene00020678	kin-36	-2.172646247	1.16E-02	9.99E-01	12259.51694	1911.216014	925.4479929	1070.529649	1478.276043	796.9551028
WBGene00019815	kin-34	-4.238409658	1.16E-02	9.99E-01	42.24182712	1.726872387	3.177503838	0	2.039001438	0
WBGene00000698	col-124	-2.372104577	1.18E-02	9.99E-01	729567.9833	93770.46575	36280.73883	37538.11285	79123.45081	49382.36282
WBGene00017216	F07F6.2	-2.077662058	1.23E-02	9.99E-01	1154.609941	132.1057376	135.8382891	104.8265601	106.0280748	123.3738236
WBGene00000712	col-139	-2.296053733	1.24E-02	9.99E-01	616505.3862	77492.96663	33793.5477	39129.06463	61924.47368	47135.76528
WBGene00015655	C09G12.5	-2.345872916	1.28E-02	9.99E-01	18.77414539	4.317180967	18.27064707	1.855337346	2.718668584	2.984850572
WBGene00013076	Y51A2D.8	-1.321285977	1.30E-02	9.99E-01	42.24182712	25.9030858	49.2513095	14.84269877	10.87467434	20.893954
WBGene00012272	dhc-4	-2.187350679	1.32E-02	9.99E-01	66404.15223	8304.529308	5018.072937	3975.060264	6738.220086	6788.545151
WBGene00008597	clec-55	-2.327722935	1.32E-02	9.99E-01	1628.657112	155.8502329	96.91386707	144.716313	117.5824163	110.4394712
WBGene00009691	F44E5.4	-1.50031462	1.34E-02	9.99E-01	140.8060904	46.19383634	88.97010748	25.04705417	18.35101294	51.73740992
WBGene00013810	Y116A8C.37	-1.854947298	1.37E-02	9.99E-01	328.5475443	58.28194305	60.37257293	25.04705417	50.29536881	44.77275858
WBGene00008201	C49C3.11	-1.154514733	1.39E-02	9.99E-01	84.48365424	39.2863468	55.60631717	25.97472284	19.71034724	30.84345591
WBGene00020917	W01B11.6	-0.967891879	1.41E-02	9.99E-01	1914.962829	1249.82389	1083.528809	486.0983847	793.8512266	885.5056697
WBGene00010886	M7.10	-3.562098119	1.44E-02	9.99E-01	4.693536347	3.453744773	11.12126343	0	0.679667146	0.994950191
WBGene00010885	M7.9	-1.914982339	1.47E-02	9.99E-01	9.387072693	12.08810671	28.59753455	4.638343365	2.718668584	6.964651335
WBGene00194981	Y49E10.30	-2.454949271	1.47E-02	9.99E-01	352.015226	16.40528767	37.3356701	21.33637948	16.31201151	34.82325667
WBGene00021627	Y47D7A.15	-2.550325386	1.48E-02	9.99E-01	415692.4336	14426.72364	30322.91913	27615.76873	15097.44632	35889.84328
WBGene00194711	D2062.13	-1.848908098	1.48E-02	9.99E-01	408.3376622	65.62115069	63.55007677	51.94944569	48.93603452	44.77275858
WBGene00021871	dml-1	-2.002458454	1.50E-02	9.99E-01	2834.895953	315.1542106	349.5254222	254.1812164	290.8975385	325.3487124
WBGene00008650	F10D11.4	-1.91977175	1.52E-02	9.99E-01	2492.2678	364.8017917	294.713481	266.2409092	275.9448613	287.5406051
WBGene00021273	Y23H5B.2	-2.103076274	1.53E-02	9.99E-01	1473.770413	173.982393	126.3057776	152.1376624	118.9417506	139.2930267
WBGene00001554	gcy-34	-2.557920205	1.53E-02	9.99E-01	380.1764441	22.44934103	18.27064707	30.61306621	22.42901582	16.91415324
WBGene00012151	VH15N14R.1	-2.462862247	1.54E-02	9.99E-01	450.5794893	26.76652199	26.21440667	26.90239152	29.90535443	32.83335629
WBGene00012504	clec-108	-2.560971251	1.55E-02	9.99E-01	4.693536347	6.907489547	11.12126343	0.927668673	2.039001438	0.994950191
WBGene00010869	M05B5.1	-1.887159147	1.56E-02	9.99E-01	4900.051946	713.1982957	625.1738802	513.9284449	581.1154099	588.0155627
WBGene00195086	F21C10.13	1.422059244	1.58E-02	9.99E-01	14.08060904	47.92070873	34.95254222	141.933307	86.9973947	49.74750954
WBGene00012671	Y39B6A.9	-1.279659082	1.58E-02	9.99E-01	328.5475443	100.1585984	282.7978416	69.57515048	102.6297391	117.4041225
WBGene00000608	col-19	-2.281014259	1.61E-02	9.99E-01	378791.8509	48887.32555	18909.32534	19829.84555	46122.8922	25931.38682
WBGene00018822	F54D12.9	-4.105941706	1.62E-02	9.99E-01	0	6.47577145	23.03690283	0	0	1.989900381
WBGene00305157	#N/A	-2.718906288	1.62E-02	9.99E-01	150.1931631	7.77092574	7.149383636	9.27668673	9.515340045	4.974750954
WBGene00007489	C09G5.7	-1.935840058	1.65E-02	9.99E-01	2586.138527	337.6035516	307.4234964	291.2879633	244.6801726	305.4497085
WBGene00010125	dod-22	1.332708704	1.68E-02	9.99E-01	506.9019254	452.8722834	291.5359772	1667.020605	1065.718085	409.9194786
WBGene00007769	C27C7.7	2.42655172	1.75E-02	9.99E-01	0	1.726872387	1.588751919	9.27668673	10.19500719	4.974750954
WBGene00021957	Y57E12AL.2	-3.064350044	1.75E-02	9.99E-01	187.7414539	2.59030858	7.943759596	4.638343365	5.437337169	12.93435248
WBGene00021353	iglr-3	0.871762187	1.77E-02	9.99E-01	75.09658155	56.98678876	57.98944505	85.34551792	110.7857448	141.2829271
WBGene00012595	Y38E10A.17	-1.895846774	1.77E-02	9.99E-01	40819.68561	5634.784598	4979.942891	3986.192288	4037.222848	5794.589911
WBGene00012498	Y24F12A.3	-2.581941024	1.78E-02	9.99E-01	478.7407074	17.70044196	28.59753455	25.97472284	17.6713458	42.7828582
WBGene00011790	T15H9.5	-1.951534978	1.82E-02	9.99E-01	2018.220629	211.5418674	266.9103224	191.0997466	193.7051366	257.6920994
WBGene00004965	spe-11	-1.863460823	1.90E-02	9.99E-01	23570.93953	3178.308628	2893.911621	2673.541116	2448.840727	3020.668779
WBGene00002120	ins-37	-1.858010148	1.93E-02	9.99E-01	2820.815344	482.6608321	287.5640974	348.8034211	343.9115759	294.5052564
WBGene00009212	F28D1.2	-2.023812852	1.94E-02	9.99E-01	244.06389	25.9030858	31.77503838	28.75772886	23.78835011	18.90405362
WBGene00171931	21ur-11230	-2.970251721	1.95E-02	9.99E-01	32.85475443	2.158590483	4.766255758	1.855337346	1.359334292	0.994950191
WBGene00009269	F30A10.12	-1.834554491	1.96E-02	9.99E-01	5463.276307	706.2908062	789.6097038	635.453041	525.3827039	787.0056008
WBGene00015889	C17C3.3	1.186646131	1.98E-02	9.99E-01	23.46768173	26.3348039	28.59753455	94.62220465	43.49869735	43.77780839
WBGene00016675	C45G9.4	-1.438304362	1.99E-02	9.99E-01	1408.060904	403.2247023	297.8909849	281.0836079	256.9141812	234.808245
WBGene00185055	Y47D3B.12	-1.332348461	1.99E-02	9.99E-01	89.17719059	43.17180967	25.42003071	16.69803611	22.42901582	18.90405362
WBGene00015731	C13B7.6	-3.607767502	2.03E-02	9.99E-01	51.62889981	3.453744773	0.79437596	2.783006019	1.359334292	0
WBGene00015944	C18A3.7	-1.757981129	2.05E-02	9.99E-01	2581.444991	362.2114831	418.6361307	269.0239152	354.1065831	367.1366204
WBGene00022203	Y73B3A.1	-1.556306084	2.07E-02	9.99E-01	4388.456484	807.3128408	949.2792717	670.7044506	677.6281447	736.2631411
WBGene00017632	F20B6.9	-2.27302034	2.10E-02	9.99E-01	347.3216896	29.35683057	26.21440667	23.19171683	15.63234436	42.7828582
WBGene00016699	del-7	-2.580665253	2.11E-02	9.99E-01	197.1285266	8.634361933	9.532511515	12.98736142	13.59334292	7.959601526
WBGene00021623	Y47D7A.11	-2.28929597	2.11E-02	9.99E-01	4.693536347	9.929516223	7.943759596	0.927668673	2.039001438	1.989900381
WBGene00202250	R13A1.17	-3.833159116	2.11E-02	9.99E-01	9.387072693	3.022026677	3.177503838	0	0.679667146	0
WBGene00019961	R08E5.1	-0.751062553	2.12E-02	9.99E-01	98.56426328	88.50220982	77.84884404	53.80478304	55.73270598	44.77275858
WBGene00013375	srsx-25	1.49259291	2.16E-02	9.99E-01	0	14.67841529	12.71001535	23.19171683	31.26468872	40.79295782
WBGene00007200	vamp-8	-1.884433872	2.23E-02	9.99E-01	2797.347663	561.6652438	217.6590129	288.5049573	406.4409534	270.6264519
WBGene00271645	ZK1236.12	-2.155268966	2.24E-02	9.99E-01	488.12778	38.4229106	38.92442202	50.09410834	38.74102733	35.81820687
WBGene00008491	F01D4.9	-2.380618672	2.24E-02	9.99E-01	319.1604716	17.70044196	18.27064707	22.26404815	27.18668584	16.91415324
WBGene00008859	F15D4.2	-2.18406272	2.26E-02	9.99E-01	8396.736524	777.5242921	439.2899057	713.3772096	864.5366098	535.2832026
WBGene00000754	col-181	-2.130190419	2.27E-02	9.99E-01	445285.1803	57229.84605	22682.61115	31346.85213	56702.591	31917.00717
WBGene00019232	ugt-13	-0.786767051	2.31E-02	9.99E-01	628.9338704	732.193892	413.075499	282.0112766	362.2625889	383.0558234
WBGene00006436	ttn-1	-1.537675291	2.31E-02	9.99E-01	73819.93966	16227.41982	16146.48575	17570.97234	9335.907919	9665.941103
WBGene00001938	his-64	-2.164541454	2.33E-02	9.99E-01	736.8852064	56.55507066	51.63443737	51.02177702	64.56837888	70.64146354
WBGene00007224	C01G6.2	-1.783119747	2.33E-02	9.99E-01	1591.108822	232.264336	199.3883659	180.8953912	190.3068009	212.9193408
WBGene00008274	pdzd-8	-1.983368939	2.35E-02	9.99E-01	79959.0852	11397.35775	5976.090344	6110.553549	11688.23591	6813.418906
WBGene00003473	mtl-1	-2.138444401	2.36E-02	9.99E-01	2478.187191	379.9119251	116.7732661	190.172078	339.833573	143.2728275
WBGene00017584	F19B10.2	-2.178192314	2.39E-02	9.99E-01	605.4661887	44.89868205	43.69067778	37.10674692	63.20904459	50.74245973
WBGene00020067	clec-158	-2.196839474	2.39E-02	9.99E-01	14.08060904	5.18061716	27.80315859	1.855337346	6.117004315	1.989900381
WBGene00018529	F47B3.5	-3.252427104	2.41E-02	9.99E-01	61.01597251	1.29515429	1.588751919	2.783006019	1.359334292	1.989900381
WBGene00022707	ZK354.6	-1.68967663	2.41E-02	9.99E-01	7246.820119	1172.978069	1099.416328	881.2852394	835.9905897	1229.758436
WBGene00004167	pqn-87	-1.778544143	2.42E-02	9.99E-01	85380.11968	10877.13745	11427.09818	10312.89264	10102.57246	10968.3309
WBGene00011495	T05F1.11	-2.107079418	2.43E-02	9.99E-01	14094.68965	1640.960485	806.291599	1517.665949	1554.398763	765.1166967
WBGene00016463	C35E7.11	-1.976510446	2.43E-02	9.99E-01	520.9825345	60.00881544	46.86818162	51.94944569	44.1783645	60.69196163
WBGene00016054	C24D10.2	-1.772242208	2.44E-02	9.99E-01	10945.32676	1563.682946	1377.447914	1210.607618	1236.314539	1614.80416
WBGene00013666	Y105E8A.1	-1.716466042	2.47E-02	9.99E-01	4257.037466	616.061724	618.0244966	491.6643967	576.3577399	598.9600148
WBGene00017756	F23F12.12	-1.14713656	2.48E-02	9.99E-01	3351.184951	1611.171937	1027.922492	661.4277639	1083.389431	953.1622827
WBGene00021447	Y39A3CR.8	-1.908541815	2.49E-02	9.99E-01	1375.20615	133.83261	165.2301996	154.9206684	118.9417506	169.1415324
WBGene00009028	F21H7.2	-1.764717907	2.52E-02	9.99E-01	14765.86535	1879.268875	2075.704382	1701.344346	1609.451802	2194.860121
WBGene00013544	Y75B8A.7	-1.695451476	2.60E-02	9.99E-01	28339.57246	4221.771267	3968.702294	3668.001933	3767.394991	3839.512786
WBGene00007156	B0379.2	-1.575956143	2.60E-02	9.99E-01	3707.893714	689.0220823	624.3795042	536.192493	535.5777111	607.9145665
WBGene00013106	set-26	-1.723695575	2.60E-02	9.99E-01	11025.11688	1716.079434	1402.867945	1667.020605	1383.802309	1227.768535
WBGene00000751	col-178	-1.976723376	2.61E-02	9.99E-01	147578.8633	21325.57882	10248.24425	10015.11099	21867.61076	13630.81761
WBGene00077576	C15H11.13	-1.693331903	2.62E-02	9.99E-01	384.8699804	54.82819828	66.72758061	46.38343365	49.61570167	56.71216087
WBGene00015028	B0207.5	-1.23841379	2.63E-02	9.99E-01	197.1285266	63.46256021	179.5289669	62.15380109	39.42069447	82.58086583
WBGene00006588	tnt-3	-1.777742926	2.65E-02	9.99E-01	44231.88653	4473.0312	7260.596271	5508.49658	4487.842166	6321.913512
WBGene00010763	K10H10.7	-1.701975859	2.66E-02	9.99E-01	2051.075383	297.4537686	295.507857	238.410849	271.8668584	298.4850572
WBGene00235106	F08H9.15	-1.482308989	2.67E-02	9.99E-01	1027.88446	243.9207246	197.005238	160.4866804	214.7748182	145.2627278
WBGene00020392	knl-3	-1.755370641	2.69E-02	9.99E-01	10020.7001	1324.511121	1286.094679	1064.963637	1318.554263	1354.12721
WBGene00016320	C32E8.1	-1.683621449	2.69E-02	9.99E-01	272.2251081	48.35242683	39.71879798	37.10674692	35.3426916	35.81820687
WBGene00016700	C46A5.4	-2.296240518	2.71E-02	9.99E-01	23275.24674	723.1278119	2142.431963	1841.422316	991.6343662	2487.375477
WBGene00195227	Y71A12B.23	-1.456380076	2.74E-02	9.99E-01	314.4669352	77.7092574	64.34445273	46.38343365	59.13104171	55.71721068
WBGene00001263	emb-9	-1.732502859	2.78E-02	9.99E-01	311599.1845	40701.087	41141.52532	37847.02652	38468.4808	42078.43347
WBGene00014246	ZK1307.3	-1.616034634	2.80E-02	9.99E-01	1135.835796	188.6608082	185.0895986	143.7886443	158.362445	186.0556857
WBGene00206469	F58D2.5	-1.6837744	2.82E-02	9.99E-01	112.6448723	23.31277722	18.27064707	13.9150301	13.59334292	16.91415324
WBGene00021026	W04C9.4	-1.905548498	2.84E-02	9.99E-01	20121.19032	1602.105857	2470.509234	1970.368262	1837.819963	2646.567507
WBGene00000752	col-179	-1.81579714	2.84E-02	9.99E-01	35239.07089	7605.145991	2977.321097	2657.770748	6387.511839	3966.86641
WBGene00003449	msp-56	-1.718082721	2.86E-02	9.99E-01	7777.189726	1030.511097	1051.753771	932.3070164	930.464323	1130.263417
WBGene00010920	M117.4	-1.555306093	2.89E-02	9.99E-01	4261.731003	744.2819987	752.2740337	589.9972761	618.497103	746.212643
WBGene00173380	21ur-10357	-4.51546939	2.90E-02	9.99E-01	23.46768173	0.431718097	0.79437596	0	0.679667146	0
WBGene00009755	F46A9.2	-1.652049553	2.91E-02	9.99E-01	2938.153753	507.7004817	382.0948366	450.8469751	384.0119375	379.0760227
WBGene00008218	nasp-2	-1.750571552	2.91E-02	9.99E-01	52154.57588	6189.110634	7395.640184	4809.96207	6930.565889	7792.449894
WBGene00005027	sra-1	-2.621161976	2.91E-02	9.99E-01	244.06389	7.339207643	6.355007677	14.84269877	12.91367578	12.93435248
WBGene00008251	srsx-30	-1.981191275	2.91E-02	9.99E-01	150.1931631	14.24669719	18.27064707	14.84269877	12.91367578	15.91920305
WBGene00008175	C48B4.12	-1.98793292	2.92E-02	9.99E-01	4.693536347	7.77092574	21.44815091	1.855337346	3.39833573	3.979800763
WBGene00017647	F20H11.4	-1.700599508	2.93E-02	9.99E-01	15967.41065	2386.537638	1966.874876	2188.3704	1897.630672	2162.026764
WBGene00021027	W04C9.5	-2.09879652	2.95E-02	9.99E-01	774.4334972	47.92070873	59.57819697	64.93680711	67.96671461	70.64146354
WBGene00022267	Y73C8C.10	-4.377470199	2.98E-02	9.99E-01	9.387072693	1.29515429	1.588751919	0	0	0
WBGene00002230	klp-20	-1.647244983	3.00E-02	9.99E-01	3102.427525	471.0044435	441.6730335	406.3188788	431.5886378	439.7679843
WBGene00015192	B0432.11	-1.510485702	3.02E-02	9.99E-01	999.7232418	195.1365797	177.940215	160.4866804	156.3234436	160.1869807
WBGene00044949	Y49A10A.2	-1.80643326	3.02E-02	9.99E-01	1417.447977	138.581509	190.6502303	163.2696865	144.7691021	188.045586
WBGene00007990	fipr-23	-2.919594816	3.04E-02	9.99E-01	14.08060904	2.59030858	5.560631717	0.927668673	1.359334292	0
WBGene00199005	Y106G6H.17	-2.6693803	3.06E-02	9.99E-01	37.54829077	5.18061716	1.588751919	1.855337346	2.039001438	1.989900381
WBGene00015941	C18A3.3	-1.868205284	3.08E-02	9.99E-01	36637.74472	2894.23812	4964.849748	3758.913463	3120.351868	5306.069367
WBGene00021097	cdc-37	-1.562392421	3.09E-02	9.99E-01	20346.48006	3246.088369	3506.375486	2900.819941	3185.599914	3084.345591
WBGene00017500	pud-2.2	3.314673873	3.09E-02	9.99E-01	0	0	0.79437596	2.783006019	3.39833573	6.964651335
WBGene00012138	T28F4.3	-1.633981763	3.10E-02	9.99E-01	5087.7934	755.0749511	756.2459135	699.4621795	628.6921101	793.9702522
WBGene00013125	clec-92	-1.72451694	3.12E-02	9.99E-01	14.08060904	8.634361933	38.92442202	4.638343365	7.476338607	6.964651335
WBGene00165463	21ur-7961	-2.731549608	3.15E-02	9.99E-01	75.09658155	3.453744773	3.971879798	0.927668673	5.437337169	4.974750954
WBGene00022371	set-29	-1.581843275	3.15E-02	9.99E-01	3675.038959	561.6652438	620.4076244	493.5197341	535.5777111	589.0105129
WBGene00197125	T28F12.4	-8.392554949	3.18E-02	9.99E-01	159.5802358	0	0	0	0	0
WBGene00007277	asfl-1	-1.719256326	3.19E-02	9.99E-01	6500.54784	787.4538083	859.5147883	711.5218722	857.7399384	901.4248728
WBGene00009683	F44D12.6	-1.51080657	3.21E-02	9.99E-01	2093.317211	394.5903404	355.8804299	326.5393729	328.2792316	338.2830648
WBGene00012689	Y39B6A.30	-1.644596768	3.22E-02	9.99E-01	13864.70637	2060.158757	1888.231656	2035.305069	1699.847532	1958.061975
WBGene00219720	linc-2	-2.062377595	3.22E-02	9.99E-01	384.8699804	41.01321918	23.03690283	50.09410834	29.22568728	25.86870496
WBGene00013053	Y50E8A.10	-1.539973303	3.22E-02	9.99E-01	1670.898939	312.9956201	271.6765782	302.4199874	248.7581755	219.8839921
WBGene00016083	C25A8.2	-1.577251998	3.22E-02	9.99E-01	3036.718016	489.5683216	492.513095	436.931945	390.1289419	515.3841988
WBGene00196275	K08A8.7	-3.19708169	3.24E-02	9.99E-01	42.24182712	1.726872387	0.79437596	0.927668673	1.359334292	1.989900381
WBGene00016085	C25A8.5	-1.458023966	3.25E-02	9.99E-01	3238.540079	734.7842005	548.1194121	500.0134148	530.8200411	609.9044669
WBGene00022134	Y71G10AL.1	-1.666977753	3.26E-02	9.99E-01	20740.73712	2924.026669	2681.81324	2831.24479	2781.197962	2680.395814
WBGene00017317	attf-2	-1.685795107	3.30E-02	9.99E-01	54060.15164	6364.819899	7735.633095	7239.526324	6683.846715	7259.156591
WBGene00000802	crt-1	-1.64344354	3.31E-02	9.99E-01	315630.9322	45673.18432	43260.12601	37109.52993	46920.14176	45463.25401
WBGene00044262	Y95D11A.2	-1.965990887	3.31E-02	9.99E-01	492.8213164	38.8546287	48.45693354	38.03441559	44.1783645	63.67681221
WBGene00021639	Y47G6A.13	-1.571557914	3.36E-02	9.99E-01	5693.259588	961.8679194	850.7766527	822.842113	746.9541936	951.1723823
WBGene00000713	col-140	-1.802481548	3.39E-02	9.99E-01	420897.5654	77909.5746	33583.83244	32831.12201	75644.23469	44146.93491
WBGene00219460	K09H9.9	-1.285196173	3.39E-02	9.99E-01	417.7247348	126.9251204	108.8295065	116.8862528	70.00571605	75.61621449
WBGene00044216	C47E8.10	-1.515897429	3.39E-02	9.99E-01	929.3201966	175.2775472	155.6976881	161.4143491	126.4180892	148.2475784
WBGene00018776	ddx-46	-1.671893537	3.39E-02	9.99E-01	36656.51887	4918.132557	4682.846282	4719.978208	4816.801064	4976.740854
WBGene00008380	prp-38	-1.689903095	3.39E-02	9.99E-01	9499.717566	1122.467051	1310.720333	1128.972775	1257.38422	1308.359501
WBGene00000741	col-168	-1.968688368	3.41E-02	9.99E-01	26471.54499	1482.951662	3430.115394	2085.399177	1950.644709	3979.800763
WBGene00000734	col-161	-2.116498846	3.41E-02	9.99E-01	137558.1632	6019.013704	15343.37166	9019.722508	6901.340201	20724.81247
WBGene00235254	F49D11.14	-1.56287839	3.42E-02	9.99E-01	427.1118075	70.37004976	73.87696424	57.51545773	70.68538319	60.69196163
WBGene00018926	F56A11.6	-1.558306209	3.43E-02	9.99E-01	5974.871769	1123.762206	823.7678701	812.6377576	886.9656257	985.995639
WBGene00013129	Y52B11A.10	-1.67380692	3.43E-02	9.99E-01	17014.06926	2395.603718	2035.191209	2279.28193	2312.907298	2125.213607
WBGene00021034	enu-3.4	-1.110857441	3.45E-02	9.99E-01	375.4829077	146.7841529	114.3901382	83.49018057	109.4264105	94.52026812
WBGene00000638	col-62	-1.662245912	3.46E-02	9.99E-01	10335.16704	1465.25122	1384.597298	1220.811974	1147.278143	1793.895194
WBGene00008490	F01D4.8	0.972543868	3.47E-02	9.99E-01	28.16121808	71.23348595	47.66255758	119.6692588	113.5044134	72.63136392
WBGene00007610	C15H7.3	-1.537508238	3.47E-02	9.99E-01	6453.612477	1052.960438	1058.903154	955.4987332	961.7290117	1028.778497
WBGene00010451	K01A11.3	-1.953974813	3.49E-02	9.99E-01	281.6121808	25.03964961	24.62565475	28.75772886	27.18668584	26.86365515
WBGene00000636	col-60	-1.990868385	3.51E-02	9.99E-01	122994.12	6799.128304	14035.03445	11718.31068	7342.444179	17122.09783
WBGene00019715	M01G5.1	-1.540134068	3.52E-02	9.99E-01	10471.27959	1647.436257	1736.505848	1529.725642	1565.273437	1664.551669
WBGene00020435	T11F8.4	-1.577406611	3.53E-02	9.99E-01	4533.956111	657.9383793	730.0315069	731.930583	608.3020958	639.7529726
WBGene00015115	B0286.1	-1.474956495	3.53E-02	9.99E-01	3496.684578	664.8458689	601.3426014	589.0696074	566.1627327	553.192306
WBGene00022008	Y59H11AM.4	-1.678843811	3.53E-02	9.99E-01	3538.926405	490.0000397	429.7573941	445.2809631	400.3239491	543.2428041
WBGene00022314	spp-31	0.702999927	3.54E-02	9.99E-01	267.5315718	259.4625761	192.2389822	429.5105956	446.541315	286.5456549
WBGene00022670	ZK177.2	-1.425711938	3.55E-02	9.99E-01	244.06389	61.30396973	45.2794297	38.03441559	40.78002877	46.76265896
WBGene00009621	fipr-21	-1.303504427	3.57E-02	9.99E-01	21149.07478	6108.37935	4643.92186	3232.925326	5167.509312	4518.068816
WBGene00015032	B0207.9	-1.613833007	3.58E-02	9.99E-01	2051.075383	305.6564124	296.3022329	276.4452646	235.1648326	351.2174173
WBGene00013700	Y106G6D.3	-1.601621367	3.59E-02	9.99E-01	21374.36452	3028.502448	3217.222636	2877.628224	2662.256211	3556.946932
WBGene00021968	Y57G7A.5	-1.372007609	3.59E-02	9.99E-01	3168.137034	710.6079871	655.3601667	505.5794268	587.9120814	652.6873251
WBGene00018580	F47G6.3	-1.273069566	3.60E-02	9.99E-01	1516.01224	407.1101652	370.1791972	320.9733609	358.8642531	262.6668503
WBGene00015246	scl-23	-1.518732454	3.61E-02	9.99E-01	1567.64114	275.0044276	263.7328186	212.4361261	223.6104911	294.5052564
WBGene00000100	ajm-1	-1.609534909	3.62E-02	9.99E-01	56937.28942	8167.242953	8027.169072	9135.681092	7376.427537	7449.192078
WBGene00017788	F25E5.7	-1.137168487	3.62E-02	9.99E-01	14.08060904	25.03964961	27.80315859	11.13202408	8.835672899	12.93435248
WBGene00009314	phm-2	-1.534199303	3.62E-02	9.99E-01	11738.5344	1880.564029	1887.43728	1777.413178	1737.229225	1834.688152
WBGene00009501	F37A8.1	-1.288083079	3.63E-02	9.99E-01	1178.077623	306.9515667	274.854082	210.5807888	252.1565112	251.7223982
WBGene00007383	C06C6.9	-2.027186567	3.65E-02	9.99E-01	70.4030452	11.65638861	11.12126343	13.9150301	4.078002877	2.984850572
WBGene00013586	Y80D3A.8	-1.635846337	3.65E-02	9.99E-01	1454.996267	212.4053036	189.0614784	217.0744695	175.3541237	200.9799385
WBGene00021878	Y54G2A.13	-1.515338711	3.66E-02	9.99E-01	4763.939392	787.0220902	792.7872077	714.3048782	719.0878406	781.0358997
WBGene00002280	let-2	-1.590889357	3.66E-02	9.99E-01	369165.4078	49723.5635	57986.26755	53132.22325	47957.9935	57211.62587
WBGene00007448	C08F8.6	-1.574398267	3.67E-02	9.99E-01	15291.54142	2383.515612	2221.869559	2061.279791	2074.34413	2541.102787
WBGene00009084	F23B12.7	-1.598814881	3.69E-02	9.99E-01	45963.80144	6280.203152	6827.661373	6402.769181	6134.675661	6960.671534
WBGene00007488	dph-2	-1.707630442	3.69E-02	9.99E-01	59758.10477	11339.93925	5122.136188	5943.573188	10192.96819	7195.479779
WBGene00015573	C07G1.7	2.03233066	3.70E-02	9.99E-01	0	3.88546287	2.383127879	11.13202408	17.6713458	4.974750954
WBGene00008545	F07A11.1	-1.780646846	3.70E-02	9.99E-01	150.1931631	21.15418674	18.27064707	17.62570479	13.59334292	20.893954
WBGene00010492	meg-1	0.806555454	3.70E-02	9.99E-01	610.1597251	446.396512	646.6220311	614.1166615	1180.581833	1178.021026
WBGene00199902	C26B9.9	-2.920811939	3.71E-02	9.99E-01	28.16121808	2.59030858	1.588751919	1.855337346	0.679667146	0.994950191
WBGene00010062	lipl-1	0.911994586	3.71E-02	9.99E-01	168.9673085	334.5815249	355.0860539	388.693174	746.9541936	500.4599459
WBGene00021857	iffb-1	-1.736678963	3.72E-02	9.99E-01	86379.84292	7849.066716	12553.52329	9512.314573	9030.73737	13494.50944
WBGene00189987	C18H7.12	-2.353855456	3.72E-02	9.99E-01	28.16121808	5.612335257	3.177503838	0.927668673	2.039001438	2.984850572
WBGene00005007	spr-2	-1.653262718	3.73E-02	9.99E-01	16624.50574	2002.74025	2313.222794	1936.972189	2274.845938	2441.607768
WBGene00019029	F58B6.1	0.958286949	3.73E-02	9.99E-01	9.387072693	18.99559625	23.03690283	39.88975294	36.02235874	34.82325667
WBGene00011043	rbm-28	-1.509120744	3.73E-02	9.99E-01	18886.79026	3266.810838	3000.357999	2942.565031	2707.114243	3182.84566
WBGene00016358	C33F10.12	-1.484280599	3.74E-02	9.99E-01	6068.742496	1091.815066	1019.184356	968.4860946	878.8096199	1071.561355
WBGene00010266	dct-18	-1.4477957	3.74E-02	9.99E-01	44213.11239	7780.423538	11104.58154	5709.800683	6111.566978	11304.62407
WBGene00013193	Y54E2A.8	-1.587723971	3.75E-02	9.99E-01	8049.414834	1134.986876	1186.797684	1128.972775	1100.38111	1216.824083
WBGene00010980	R02D5.7	-1.552229635	3.76E-02	9.99E-01	4867.197191	794.3612979	705.4058521	686.474818	700.0571605	780.0409495
WBGene00022599	ZC395.10	-1.69413501	3.78E-02	9.99E-01	48573.40765	4802.863825	8098.662908	4955.606051	5314.317415	8724.718222
WBGene00020372	T09A12.1	-1.495243397	3.78E-02	9.99E-01	3543.619942	581.9559943	629.940136	500.9410834	544.413384	636.7681221
WBGene00013055	Y50E8A.12	-0.70925903	3.78E-02	9.99E-01	596.079116	401.929548	355.0860539	223.5681502	320.802893	273.6113024
WBGene00021464	ugt-31	0.825180936	3.80E-02	9.99E-01	168.9673085	224.9251284	347.9366703	551.0351918	345.9505774	434.7932333
WBGene00044015	K06A4.8	-1.42385612	3.81E-02	9.99E-01	821.3688607	147.215871	189.0614784	141.0056383	111.465412	174.1162834
WBGene00012249	W04E12.4	-1.526143663	3.81E-02	9.99E-01	1933.736975	335.013243	291.5359772	307.9859994	263.0311855	313.4093101
WBGene00200927	Y116A8C.466	-1.890864294	3.83E-02	9.99E-01	107.951336	14.24669719	13.50439131	17.62570479	7.476338607	8.954551716
WBGene00000687	col-113	-1.969974888	3.84E-02	9.99E-01	24481.48558	1343.074999	2694.523255	2335.869719	1455.16736	3486.305468
WBGene00009491	F36G9.15	-2.163827677	3.85E-02	9.99E-01	178.3543812	9.497798127	13.50439131	17.62570479	9.515340045	15.91920305
WBGene00044690	M02B7.7	-1.593437007	3.86E-02	9.99E-01	915.2395876	113.9735775	155.6976881	119.6692588	130.4960921	138.2980765
WBGene00013260	rsr-2	-1.524417503	3.87E-02	9.99E-01	9147.70234	1328.396583	1607.816942	1275.544425	1348.459618	1572.021301
WBGene00018232	F40E3.5	-1.537171443	3.87E-02	9.99E-01	3116.508134	596.2026915	410.6923711	476.8216979	529.4607068	409.9194786
WBGene00000878	cyn-2	-1.558605346	3.87E-02	9.99E-01	14587.51097	2300.625737	2153.553226	1774.630172	2095.413811	2589.855346
WBGene00017736	F23C8.7	-1.296875455	3.90E-02	9.99E-01	1764.769666	499.0661198	359.8523097	296.8539754	394.8866119	370.1214709
WBGene00194998	C16C4.18	-1.761914212	3.92E-02	9.99E-01	1469.076876	143.3304081	170.7908313	138.2226323	184.1897966	199.9849883
WBGene00008910	F17C8.3	-1.640029015	3.92E-02	9.99E-01	2830.202417	416.1762452	324.1053915	405.3912101	396.9256133	339.278015
WBGene00019461	K07A3.3	-1.098421577	3.93E-02	9.99E-01	2285.752201	863.4361933	631.5288879	547.3245171	630.7311116	580.0559612
WBGene00001461	flp-18	-1.736392779	3.93E-02	9.99E-01	8331.027015	1272.704949	736.3865146	1196.692588	1227.478866	675.5711795
WBGene00022615	ZC449.5	-1.56517301	3.98E-02	9.99E-01	9922.135837	1863.295305	1252.730888	1533.436317	1795.6806	1072.556306
WBGene00007165	B0391.10	0.653566916	3.99E-02	9.99E-01	492.8213164	813.3568941	821.3847422	991.6778115	1182.620834	1197.92003
WBGene00009749	F46A8.6	-1.511755989	4.00E-02	9.99E-01	1215.625914	215.4273302	180.3233428	189.2444093	195.0644709	176.1061838
WBGene00021630	Y47D9A.3	-1.560563226	4.01E-02	9.99E-01	1004.416778	172.2555206	133.4551612	129.8736142	146.8081036	163.1718313
WBGene00219286	C04F12.16	-0.986973887	4.02E-02	9.99E-01	1206.238841	540.0793389	392.421724	352.5140958	362.942256	355.1972181
WBGene00021358	Y37E11AL.2	-1.371347716	4.03E-02	9.99E-01	2792.654126	632.8987297	525.8768853	428.5829269	517.2266982	576.0761604
WBGene00019162	eif-1.A	-1.619780974	4.03E-02	9.99E-01	48000.79622	5147.806585	9275.133704	5407.380695	5406.752147	9493.81472
WBGene00000546	clp-6	-1.17822483	4.04E-02	9.99E-01	2947.540826	965.7533823	737.1808905	570.5162339	698.6978262	779.0459993
WBGene00007382	C06C6.8	-1.420786127	4.04E-02	9.99E-01	657.0950885	135.1277643	127.1001535	89.05619261	108.0670762	141.2829271
WBGene00011282	R74.8	-1.541288499	4.05E-02	9.99E-01	26828.25376	3910.50252	4146.642509	3641.099542	4099.752225	4240.477713
WBGene00021664	Y48G1BL.5	-0.591096341	4.05E-02	9.99E-01	145.4996267	164.9163129	132.6607853	90.91152996	107.3874091	96.5101685
WBGene00194848	T27D12.6	-1.86329517	4.06E-02	9.99E-01	544.4502162	86.77533743	30.98066242	76.99649986	58.45137456	43.77780839
WBGene00003759	nlp-21	-1.63511392	4.06E-02	9.99E-01	5697.953125	849.1894962	644.2389032	721.7262276	929.7846559	659.6519764
WBGene00010761	K10H10.5	-1.41036526	4.07E-02	9.99E-01	319.1604716	83.75331075	51.63443737	50.09410834	61.17004315	54.72226049
WBGene00013107	Y51H4A.13	-1.297439022	4.10E-02	9.99E-01	1056.045678	331.1277801	199.3883659	246.759867	220.8918225	172.126383
WBGene00010703	K09A9.6	-1.576971461	4.10E-02	9.99E-01	20013.23898	2532.458355	3128.252529	2830.317121	2586.133491	3184.83556
WBGene00023068	F54D7.7	-1.727012306	4.11E-02	9.99E-01	816.6753243	104.9074975	81.02634788	117.8139215	101.9500719	79.59601526
WBGene00048052	21ur-1675	-3.41467929	4.12E-02	9.99E-01	51.62889981	0.431718097	2.383127879	1.855337346	0	2.984850572
WBGene00165768	21ur-7173	-2.461313203	4.14E-02	9.99E-01	65.70950885	4.317180967	3.177503838	3.710674692	6.117004315	1.989900381
WBGene00000065	act-3	-0.677894807	4.15E-02	9.99E-01	126.7254814	106.6343699	100.0913709	83.49018057	57.09204027	64.6717624
WBGene00016231	C29G2.3	-2.676681551	4.15E-02	9.99E-01	56.32243616	3.453744773	7.149383636	0	2.718668584	6.964651335
WBGene00021400	Y38C1AA.9	-1.600001423	4.18E-02	9.99E-01	905.8525149	195.5682978	92.14761131	141.933307	154.2844422	93.52531793
WBGene00014179	ZK1010.5	-1.180446408	4.18E-02	9.99E-01	6068.742496	1897.832753	1451.324878	1417.477732	1409.629661	1321.293853
WBGene00018645	F49F1.5	-1.897804252	4.19E-02	9.99E-01	7364.158528	1509.286466	336.0210309	1022.290878	1053.484076	393.0053253
WBGene00009846	F48F5.2	-1.353968375	4.19E-02	9.99E-01	5364.712044	1207.083798	1017.595604	1112.274739	974.6426875	876.551118
WBGene00013221	Y54G11A.14	-1.678639647	4.19E-02	9.99E-01	1628.657112	212.4053036	169.2020794	198.521096	214.7748182	210.9294404
WBGene00017573	F18E9.7	-2.119218351	4.22E-02	9.99E-01	9.387072693	6.044053353	16.68189515	0	3.39833573	3.979800763
WBGene00010476	rnf-113	-1.435768534	4.22E-02	9.99E-01	5186.357663	859.5507305	976.2880544	855.3105165	859.7789398	875.5561678
WBGene00000737	col-164	-3.226085964	4.22E-02	9.99E-01	37.54829077	2.59030858	0.79437596	0	2.718668584	0.994950191
WBGene00008534	F02H6.1	-1.963223454	4.22E-02	9.99E-01	380.1764441	31.08370296	34.95254222	28.75772886	21.74934868	61.68691182
WBGene00005747	srv-36	-3.471332814	4.23E-02	9.99E-01	4.693536347	3.022026677	3.177503838	0	0	0.994950191
WBGene00016680	C45G9.9	-1.170077916	4.23E-02	9.99E-01	1947.817584	603.5418991	494.1018469	421.1615776	417.9952949	507.4245973
WBGene00004783	seu-1	-1.481080379	4.23E-02	9.99E-01	23049.957	3458.925391	4094.213696	3420.314397	3530.870824	4006.664418
WBGene00044439	Y51H7C.15	-1.975459246	4.24E-02	9.99E-01	225.2897446	14.24669719	24.62565475	12.98736142	25.82735155	25.86870496
WBGene00198486	F31E3.10	-6.051739756	4.25E-02	9.99E-01	32.85475443	0	0	0	0	0
WBGene00201562	T19D7.10	-6.051739756	4.25E-02	9.99E-01	32.85475443	0	0	0	0	0
WBGene00013047	Y50E8A.2	-1.781686557	4.25E-02	9.99E-01	168.9673085	18.13216006	33.3637903	27.83006019	8.835672899	24.87375477
WBGene00000647	col-71	-1.993809043	4.26E-02	9.99E-01	294073.5198	10736.82906	41298.81176	31565.78194	15497.0906	39833.82584
WBGene00015847	C16C8.9	-2.128081992	4.26E-02	9.99E-01	0	8.634361933	25.42003071	2.783006019	2.039001438	3.979800763
WBGene00011319	T01C3.2	-1.542365022	4.26E-02	9.99E-01	7303.142555	1078.000087	1093.855696	901.6939502	1066.397752	1280.500895
WBGene00023323	K08F11.6	-1.563165527	4.26E-02	9.99E-01	1098.287505	154.5550786	167.6133275	140.0779696	143.4097678	193.020337
WBGene00013820	Y116F11B.2	1.880326972	4.27E-02	9.99E-01	14.08060904	11.65638861	8.738135556	89.98386128	27.18668584	5.969701144
WBGene00023191	Y73B3A.17	-1.95155028	4.28E-02	9.99E-01	145.4996267	13.383261	12.71001535	14.84269877	10.19500719	16.91415324
WBGene00010254	F58E6.5	-1.307421926	4.29E-02	9.99E-01	6904.191966	1583.11026	1476.744909	1186.488233	1278.453902	1555.107148
WBGene00014170	ZK945.8	-1.497546861	4.30E-02	9.99E-01	591.3855797	99.29516223	102.4744988	101.1158854	67.96671461	107.4546206
WBGene00016173	fust-1	-1.653229245	4.31E-02	9.99E-01	29137.47364	2993.101564	4274.537039	3597.499114	3076.85317	4896.149888
WBGene00010719	K09E4.1	-1.378990165	4.31E-02	9.99E-01	4843.72951	968.7754089	1011.240597	666.9937759	827.1549168	1124.293715
WBGene00018778	F53H1.4	-1.60731255	4.31E-02	9.99E-01	49314.98639	5425.833039	7575.169151	6130.96226	6416.737526	7900.899464
WBGene00012125	T28D6.5	-1.391934202	4.32E-02	9.99E-01	4200.71503	859.9824486	734.0033867	751.4116252	770.7425437	680.5459304
WBGene00196843	C41G11.9	-7.864565135	4.33E-02	9.99E-01	328.5475443	0	0	0	1.359334292	0
WBGene00000794	crn-1	-1.576705512	4.33E-02	9.99E-01	13888.17405	1820.986932	1954.959237	1789.47287	1945.207372	2182.920718
WBGene00015581	sap-140	-1.491520039	4.36E-02	9.99E-01	31446.69352	4721.700823	5147.556218	4896.235256	5102.261266	4690.195199
WBGene00196520	Y105C5A.1275	-7.886984397	4.38E-02	9.99E-01	112.6448723	0	0	0	0	0
WBGene00007223	znf-706	-1.549517454	4.38E-02	9.99E-01	10414.95715	1381.497909	1575.247528	1384.08166	1559.8361	1619.77891
WBGene00018051	che-10	-1.659032498	4.39E-02	9.99E-01	34436.47618	3426.546533	4790.881412	4595.670606	3673.600925	5233.438003
WBGene00013999	phyh-1	-0.729761142	4.40E-02	9.99E-01	2618.993281	1650.890002	1310.720333	974.9797754	1152.035813	1227.768535
WBGene00017211	fbxb-36	-1.165663032	4.41E-02	9.99E-01	680.5627703	258.1674218	154.9033121	153.0653311	185.5491309	142.2778773
WBGene00003391	mog-3	-1.469981512	4.42E-02	9.99E-01	22087.78205	3452.881337	3682.726949	3482.468199	3488.051794	3573.861085
WBGene00015058	B0222.10	-1.250172574	4.43E-02	9.99E-01	9.387072693	20.72246864	34.15816626	11.13202408	10.19500719	7.959601526
WBGene00012679	Y39B6A.18	-1.340527809	4.43E-02	9.99E-01	2327.994028	509.8590722	444.0561614	439.714951	409.8392891	440.7629345
WBGene00206487	best-19	-1.561195095	4.43E-02	9.99E-01	1764.769666	268.096938	225.6027725	255.1088851	267.1091884	238.7880458
WBGene00022227	Y73B3B.5	-1.536892428	4.45E-02	9.99E-01	3078.959843	554.3260361	366.2073174	482.38771	484.6026752	406.934628
WBGene00021295	Y25C1A.8	-1.560767034	4.45E-02	9.99E-01	11602.42185	1425.533155	1842.15785	1427.682088	1662.465839	1946.122573
WBGene00018065	F35F11.2	-1.227296917	4.47E-02	9.99E-01	821.3688607	237.0132351	182.7064707	172.5463732	156.3234436	195.0102374
WBGene00011244	R11D1.3	0.716445033	4.48E-02	9.99E-01	136.1125541	223.198256	167.6133275	332.1053849	329.6385659	218.889042
WBGene00022385	Y95B8A.4	-1.107362849	4.51E-02	9.99E-01	1182.771159	444.2379215	305.0403685	253.2535477	324.8808958	311.4194097
WBGene00001599	glh-2	-1.431456447	4.51E-02	9.99E-01	29254.81205	5090.388078	5027.605448	4342.417058	4735.241007	5515.008907
WBGene00023124	R11B5.t1	-3.817019397	4.52E-02	9.99E-01	14.08060904	1.726872387	0.79437596	0	0	0.994950191
WBGene00019064	myo-5	-1.182764847	4.52E-02	9.99E-01	13212.30482	4187.23382	2984.47048	2850.725832	3337.845354	2783.870634
WBGene00020388	T10B5.2	-1.435423289	4.53E-02	9.99E-01	2210.655619	438.1938681	338.4041588	410.0295535	371.0982618	318.384061
WBGene00019601	K09H11.4	-1.746540078	4.54E-02	9.99E-01	3402.813851	223.198256	606.9032331	491.6643967	264.3905198	502.4498463
WBGene00015809	znf-622	-1.589741651	4.55E-02	9.99E-01	21533.94476	3025.91214	2541.208695	3180.048211	3172.006571	2647.562457
WBGene00021620	Y47D7A.7	-1.327598172	4.55E-02	9.99E-01	122.031945	80.73128408	27.80315859	27.83006019	44.85803164	15.91920305
WBGene00017399	lgc-51	-3.819459909	4.55E-02	9.99E-01	14.08060904	1.726872387	0.79437596	0	0.679667146	0
WBGene00020233	T05A8.7	-2.977009438	4.55E-02	9.99E-01	9.387072693	2.59030858	3.971879798	0	0.679667146	0.994950191
WBGene00005012	F26F4.2	-1.42475539	4.56E-02	9.99E-01	4942.293773	916.9692373	824.5622461	731.930583	781.617218	971.0713861
WBGene00012781	nspd-7	-1.291577739	4.57E-02	9.99E-01	7678.625463	1552.026558	1956.547989	1289.459456	1380.403974	1894.385163
WBGene00016462	C35E7.10	-1.346740673	4.58E-02	9.99E-01	4641.907447	976.9780528	881.7573152	852.5275105	751.7118636	946.1976314
WBGene00007570	C14A6.6	-1.248964998	4.58E-02	9.99E-01	1736.608448	419.62999	396.3936038	339.5267343	364.9812575	363.1568196
WBGene00000820	csp-2	-1.282923144	4.59E-02	9.99E-01	1065.432751	282.7753533	216.864637	169.7633672	218.852821	248.7375477
WBGene00001113	dur-1	-1.289602315	4.60E-02	9.99E-01	11358.35796	2263.066263	2746.952068	2423.998243	2000.260411	2265.501584
WBGene00006057	sss-2	-0.869003703	4.60E-02	9.99E-01	173.6608448	101.0220346	73.08258828	57.51545773	71.36505034	53.7273103
WBGene00002694	let-502	-1.44185092	4.61E-02	9.99E-01	35182.74845	6456.775854	5362.832103	5867.504357	6173.416688	5255.326907
WBGene00194991	B0213.24	-3.124348579	4.61E-02	9.99E-01	23.46768173	1.29515429	2.383127879	1.855337346	0.679667146	0
WBGene00012522	Y32B12B.2	-1.489944517	4.64E-02	9.99E-01	17211.19778	2393.445128	2885.967861	2450.900634	2732.941594	2818.69389
WBGene00010746	K10D11.2	1.81492666	4.64E-02	9.99E-01	56.32243616	20.29075054	10.32688747	192.0274153	76.12272036	16.91415324
WBGene00017922	F29B9.7	-1.193360206	4.67E-02	9.99E-01	1107.674578	337.1718335	249.4340513	224.4958189	239.2428354	270.6264519
WBGene00019556	K09C6.2	-1.230615214	4.68E-02	9.99E-01	3332.410806	879.841481	724.4708752	723.581565	702.0961619	671.5913787
WBGene00021735	Y50D4A.1	-1.467305934	4.69E-02	9.99E-01	16230.24869	2397.762309	2724.709541	2506.560755	2714.590582	2496.330028
WBGene00004899	snb-5	-1.493486009	4.71E-02	9.99E-01	192.4349902	31.94713915	38.13004606	36.17907825	21.06968153	31.8384061
WBGene00012826	dyf-19	-1.50272876	4.72E-02	9.99E-01	117.3384087	21.58590483	21.44815091	15.77036744	17.6713458	18.90405362
WBGene00017735	did-2	-1.451904843	4.73E-02	9.99E-01	12508.27436	1696.65212	2503.873025	1859.048021	1903.747676	2340.122849
WBGene00003085	lst-3	-1.472965169	4.75E-02	9.99E-01	53651.81398	7203.216443	9831.991252	7855.498323	7952.105609	9652.0118
WBGene00000739	col-166	-1.254753561	4.75E-02	9.99E-01	24054.37378	4173.418841	8282.163755	4332.212703	5120.612279	5841.35257
WBGene00012631	vmo-1	-1.252056011	4.76E-02	9.99E-01	37.54829077	88.93392791	69.90508445	23.19171683	48.93603452	11.93940229
WBGene00001934	his-60	-1.600401174	4.77E-02	9.99E-01	2914.686071	357.0308659	363.0298135	444.3532944	390.1289419	360.171969
WBGene00018049	clec-138	-1.904257535	4.78E-02	9.99E-01	14.08060904	3.453744773	31.77503838	3.710674692	5.437337169	3.979800763
WBGene00022102	Y69F12A.1	-1.219778878	4.78E-02	9.99E-01	1459.689804	387.2511327	325.6941434	320.0456922	292.93654	313.4093101
WBGene00000854	cux-7	-1.539828375	4.80E-02	9.99E-01	11794.85684	1513.171929	1706.319561	1592.807112	1765.775246	1800.859845
WBGene00009880	F49C12.11	-1.490128534	4.84E-02	9.99E-01	20557.6892	2704.713876	3746.277025	2761.66964	2790.033635	4058.401828
WBGene00019431	K06A5.3	-1.289986325	4.85E-02	9.99E-01	1642.737721	357.8943021	343.1704145	317.2626862	322.8418944	312.4143599
WBGene00022276	nlp-40	-1.30699493	4.85E-02	9.99E-01	13437.59456	2641.683034	3006.713007	2125.28893	2822.657658	2759.991829
WBGene00011012	R04D3.4	1.026904754	4.86E-02	9.99E-01	93.87072693	36.26432012	69.11070849	76.99649986	137.2927635	175.1112336
WBGene00012275	npr-14	-1.240754307	4.86E-02	9.99E-01	103.2577996	31.94713915	29.39191051	24.1193855	25.14768441	14.92425286
WBGene00000693	col-119	-1.822074885	4.87E-02	9.99E-01	159875.9286	32959.51809	9507.091485	9359.249242	34172.30477	13690.51462
WBGene00014082	ZK795.2	-1.263777023	4.87E-02	9.99E-01	4580.891474	1121.603615	945.3073919	809.8547516	914.8319787	1037.733049
WBGene00000706	col-132	-2.488754941	4.88E-02	9.99E-01	51.62889981	3.453744773	13.50439131	4.638343365	0	6.964651335
WBGene00022669	ZK177.1	0.886489859	4.89E-02	9.99E-01	18.77414539	48.78414492	57.98944505	67.71981313	89.71606329	93.52531793
WBGene00219498	Y106G6E.8	-1.852725787	4.93E-02	9.99E-01	46.93536347	6.47577145	7.943759596	6.493680711	4.078002877	3.979800763
WBGene00004969	spe-15	-0.960646752	4.95E-02	9.99E-01	10926.55261	4524.405653	3694.642588	2872.062212	3165.209899	3791.755177
WBGene00018652	F49F1.12	-1.478276264	4.97E-02	9.99E-01	1398.673831	251.6916504	181.1177188	220.7851442	224.9698254	206.9496397
WBGene00018923	eme-1	-1.480857461	4.99E-02	9.99E-01	11208.1648	1590.881186	1806.410932	1486.125214	1668.582844	2073.476197
