## Additional File 8 for "ADARs regulate cuticle collagen expression to promote survival to pathogen infection": Additional File 8.txt

Additional file 8: Table S8. Common downregulated genes in adr-1(-), adr-2(-) and adr-1(-);adr-2(-) animals grown on OP50 for 7 hours compared to wildtype animals grown on OP50 for 7 hours (Related to Figure 4). Downregulated genes from Supplemental Tables 3,4, and 5 were overlapped to find common differentially expressed genes. Genes are listed as Wormbase annotations in Column A and Gene name i…
ID	Gene name
WBGene00197125	T28F12.4
WBGene00196843	C41G11.9
WBGene00000708	col-135
WBGene00017573	F18E9.7
WBGene00018822	F54D12.9
WBGene00005072	srb-7
WBGene00010886	M7.10
WBGene00000693	col-119
WBGene00002114	ins-31
WBGene00010885	M7.9
WBGene00018529	F47B3.5
WBGene00008175	C48B4.12
WBGene00021620	Y47D7A.7
WBGene00016361	C33G8.3
WBGene00007698	qns-1
WBGene00011454	lron-14
WBGene00018049	clec-138
WBGene00005027	sra-1
WBGene00173380	21ur-10357
WBGene00044439	Y51H7C.15
WBGene00000608	col-19
WBGene00196275	K08A8.7
WBGene00165768	21ur-7173
WBGene00195006	C35B1.9
WBGene00021957	Y57E12AL.2
WBGene00165463	21ur-7961
WBGene00015731	C13B7.6
WBGene00015655	C09G12.5
WBGene00000698	col-124
WBGene00000751	col-178
WBGene00000680	col-106
WBGene00000752	col-179
WBGene00018096	clec-207
WBGene00008029	scl-7
WBGene00008534	F02H6.1
WBGene00010314	F59B2.12
WBGene00000754	col-181
WBGene00022444	Y110A2AL.7
WBGene00012498	Y24F12A.3
WBGene00169631	21ur-14353
WBGene00000713	col-140
WBGene00019815	kin-34
WBGene00000712	col-139
WBGene00012272	dhc-4
WBGene00048052	21ur-1675
WBGene00000657	col-81
WBGene00044080	D1086.10
WBGene00012660	Y39A1A.24
WBGene00022282	Y74C10AR.2
WBGene00013125	clec-92
WBGene00168225	21ur-11797
WBGene00202250	R13A1.17
WBGene00015847	C16C8.9
WBGene00017632	F20B6.9
WBGene00008202	clec-197
WBGene00194991	B0213.24
WBGene00008274	pdzd-8
WBGene00020067	clec-158
WBGene00171931	21ur-11230
WBGene00012151	VH15N14R.1
WBGene00007488	dph-2
WBGene00022071	Y67D8C.7
WBGene00001554	gcy-34
WBGene00016231	C29G2.3
WBGene00017584	F19B10.2
WBGene00000638	col-62
WBGene00021627	Y47D7A.15
WBGene00016877	C52D10.3
WBGene00008218	nasp-2
WBGene00305157	#N/A
WBGene00194981	Y49E10.30
WBGene00000734	col-161
WBGene00166311	21ur-12330
WBGene00010946	M176.10
WBGene00008491	F01D4.9
WBGene00185055	Y47D3B.12
WBGene00011790	T15H9.5
WBGene00015028	B0207.5
WBGene00016699	del-7
WBGene00012595	Y38E10A.17
WBGene00007200	vamp-8
WBGene00001938	his-64
WBGene00009491	F36G9.15
WBGene00016700	C46A5.4
WBGene00271645	ZK1236.12
WBGene00235342	Y69A2AR.50
WBGene00004965	spe-11
WBGene00013700	Y106G6D.3
WBGene00000636	col-60
WBGene00021447	Y39A3CR.8
WBGene00021026	W04C9.4
WBGene00009028	F21H7.2
WBGene00003449	msp-56
WBGene00022008	Y59H11AM.4
WBGene00008859	F15D4.2
WBGene00021871	dml-1
WBGene00021273	Y23H5B.2
WBGene00000687	col-113
WBGene00015941	C18A3.3
WBGene00021400	Y38C1AA.9
WBGene00200927	Y116A8C.466
WBGene00007277	asfl-1
WBGene00008650	F10D11.4
WBGene00002120	ins-37
WBGene00012689	Y39B6A.30
WBGene00005007	spr-2
WBGene00018778	F53H1.4
WBGene00010869	M05B5.1
WBGene00194711	D2062.13
WBGene00044262	Y95D11A.2
WBGene00006436	ttn-1
WBGene00008380	prp-38
WBGene00011319	T01C3.2
WBGene00007448	C08F8.6
WBGene00009269	F30A10.12
WBGene00007820	clec-199
WBGene00195227	Y71A12B.23
WBGene00020678	kin-36
WBGene00021857	iffb-1
WBGene00014225	ZK1098.9
WBGene00016054	C24D10.2
WBGene00017216	F07F6.2
WBGene00000794	crn-1
WBGene00013586	Y80D3A.8
WBGene00011282	R74.8
WBGene00022707	ZK354.6
WBGene00010451	K01A11.3
WBGene00001599	glh-2
WBGene00017317	attf-2
WBGene00021735	Y50D4A.1
WBGene00015944	C18A3.7
WBGene00010980	R02D5.7
WBGene00014246	ZK1307.3
WBGene00013193	Y54E2A.8
WBGene00010719	K09E4.1
WBGene00023068	F54D7.7
WBGene00017647	F20H11.4
WBGene00013544	Y75B8A.7
WBGene00009755	F46A9.2
WBGene00012138	T28F4.3
WBGene00015032	B0207.9
WBGene00020392	knl-3
WBGene00021295	Y25C1A.8
WBGene00004167	pqn-87
WBGene00012522	Y32B12B.2
WBGene00018923	eme-1
WBGene00006588	tnt-3
WBGene00021639	Y47G6A.13
WBGene00007489	C09G5.7
WBGene00007382	C06C6.8
WBGene00009212	F28D1.2
WBGene00009084	F23B12.7
WBGene00016083	C25A8.2
WBGene00018926	F56A11.6
WBGene00018776	ddx-46
WBGene00194998	C16C4.18
WBGene00013810	Y116A8C.37
WBGene00044015	K06A4.8
WBGene00007224	C01G6.2
WBGene00003391	mog-3
WBGene00010703	K09A9.6
WBGene00000854	cux-7
WBGene00000878	cyn-2
WBGene00021878	Y54G2A.13
WBGene00007610	C15H7.3
WBGene00020372	T09A12.1
WBGene00015246	scl-23
WBGene00015581	sap-140
WBGene00008201	C49C3.11
WBGene00023323	K08F11.6
WBGene00001263	emb-9
WBGene00022134	Y71G10AL.1
WBGene00016358	C33F10.12
WBGene00007223	znf-706
WBGene00022203	Y73B3A.1
WBGene00009749	F46A8.6
WBGene00010920	M117.4
WBGene00007156	B0379.2
WBGene00019715	M01G5.1
WBGene00016173	fust-1
WBGene00002230	klp-20
WBGene00021630	Y47D9A.3
WBGene00005012	F26F4.2
WBGene00013129	Y52B11A.10
WBGene00004512	rrn-1.1
WBGene00235254	F49D11.14
WBGene00010266	dct-18
WBGene00044216	C47E8.10
WBGene00022371	set-29
WBGene00003085	lst-3
WBGene00004783	seu-1
WBGene00219286	C04F12.16
WBGene00020435	T11F8.4
WBGene00022670	ZK177.2
WBGene00010476	rnf-113
WBGene00013260	rsr-2
WBGene00016085	C25A8.5
WBGene00002694	let-502
WBGene00011043	rbm-28
WBGene00015192	B0432.11
WBGene00009683	F44D12.6
WBGene00010254	F58E6.5
WBGene00000546	clp-6
WBGene00014082	ZK795.2
WBGene00012679	Y39B6A.18
WBGene00219460	K09H9.9
WBGene00021968	Y57G7A.5
WBGene00021358	Y37E11AL.2
WBGene00016680	C45G9.9
WBGene00017922	F29B9.7
WBGene00018065	F35F11.2
WBGene00017736	F23C8.7
WBGene00014179	ZK1010.5
WBGene00022385	Y95B8A.4
WBGene00019461	K07A3.3
WBGene00004969	spe-15
WBGene00023069	rncs-1
WBGene00013999	phyh-1
