## Additional File 10 for "ADARs regulate cuticle collagen expression to promote survival to pathogen infection": Additional File 10.txt

Additional file 10: Table S10 : List of primers used in the study
CRISPR nucleic acids for ALM63
Name	Sequence
crRNA- dpy10	GCTACCATAGGCACCACGAG
crRNA- cut 1	TTGAAAGTCGTGACATTACC
crRNA- cut 2	ATCAAAGCGGAGAAAACCGG
dpy-10 ssODN	CACTTGAACTTCAATACGGCAAGATGAGAATGACTGGAAACCGTACCGCATGCGGTGCCTATGGTAGCGGAGCTT
Target ssODN	CATTGTCCGGTTCGAAATGTTTTTTTGTGCCGGGTCGGCGGAAAAATCGAACCGGCGAGAAAAAATTAATTC
Genotyping for ALM63
Name	Sequence	Notes
Forward primer upstream to cut site 1	TGCGGCATACTCTGTGATCT	Used with Reverse primer downstream to cut site 2 to yield a 296 bp product in the mutant
Reverse primer downstream to cut site 2	AACGGAATGGAAAAGCGGGA	Used with Forward primer upstream to cut site 1 to yield a 296 bp product in the mutant
Forward primer upstream to cut site 1	TGCGGCATACTCTGTGATCT	Used with Reverse primer between cut site 1 and 2 to yield a 266 bp product in the wildtype
Reverse primer between cut site 1 and 2	GTTAACGTACGGAATCGCTG	Used with Forward primer upstream to cut site 1 to yield a 266 bp product in the wildtype
CRISPR nucleic acids for HAH36
Name	Sequence
crRNA for 3XFLAG ADR-2	ATTCAGATGTCCGTCGAAGA
Target ssODN for 3XFLAG ADR-2	GTGGACTTTTTGTTCCAAAAATTATTCGTAATTCAGATGGACTACAAAGACCATGACGGTGATTATAAAGATCATGACATCGATTACAAGGATGACGATGACAAGTCCGTCGAAGAAGGTATGGAAGTTGAGTTAAAGTCAGAGAAAATGGATTTGGATGACAATATTC
crRNA for V5 ADR-1	TAATTTATTTGACTACGAAA
Target ssODN for V5 ADR-1	CATTTTTTCTGCAGGTAATTTATTTGACTACGAAATGTTAGGAAAGCCAATCCCAAACCCACTTCTTGGACTCGACTCCACCGGAGCCTCAGATCAAAATCCTAACTACAACTTCGGTGGACAGG
Genotyping for HAH36
Name	Sequence	Notes
Forward primer for 3XFLAG ADR-2	GGTAAAACTGTTACACATTTCCTCATGTGG	Used with Reverse primer downstream to yield a 210 bp product in CRISPR strain
Reverse primer for 3XFLAG ADR-2	CCTTCACAAAGTCGGGAATATTGTCATCC	Used with Forward primer upstream to yield a 210 bp product in CRISPR strain
Forward primer for V5 ADR-1	GCATACTCTGTGATCTTACTGCTTCCCTC	Used with Reverse primer downstream to yield a 454 bp product in CRISPR strain
Reverse Primer for V5 ADR-1	GTCGATGCATACGACAACGCCAAAC	Used with Forward primer upstream to yield a 454 bp product in CRISPR strain
qRT-PCR
Gene	Direction	Sequence
gpd-3	Forward	GGAGGAGCCAAGAAGGTC
	Reverse	AAGTGGAGCAAGGCAGTT
adr-1	Forward	GCAATTTGTTTGCTGCTTTCCTATTGG
	Reverse	GAACATTCTGAATCAACGGTGCTAAG
adr-2	Forward	gcatgacaatctatgagagctgttccatcg
	Reverse	gcgaaattttatgaactttgtaagaacaac
T05F1.9	Forward	CCGGGAGCCCAATGGTTGAATTGTGAATTT
	Reverse	GATCTGGATCCGGTTGCAACGTGGCAATTG
F31F7.1	Forward	CGCTGGAACTACCGACGGACCGAGTATAAG
	Reverse	CATTCCGGCACGCAGTAGTAGTTTCCGATC
Y53F4B.45	Forward	GGATTTCCTAAGTGCGCCAATACCGCTACA
	Reverse	GTAGTTGATTCCAATGACTGCAAGGTGGGC
alh-7	Forward	GCTCATCACAAACGTCCAGTCGAACACCAA
	Reverse	ACTTCGAGTTTCCTTGCGACTCGTTGAAGC
rhr-1	Forward	GCTCTTTATGGAAGCTATGACGCCAGTGCT
	Reverse	GTTGATGGAAACAGCAGAGAATCCATATCG
col-179	Forward	GACAAAGCAAAGTTTGCGTACGCAGCCGA
	Reverse	CACGAGTAACAGAAAGTTGTTCGATTTCTC
col-106	Forward	GCATGTGCTTCCGCTACGGTCCTCACAATC
	Reverse	ATTTCTTCCGAATAGCATGGCGGTCACAGC
col-135	Forward	CGACAATATGGCCCATATTCGAATGATGTT
	Reverse	TCCATTTGTTCCAGGAACTCCGTCTTTTCC
Editing Assay	Primer Type	Sequence
lam-2	Forward PCR	gcccttaaaaattattaggtcggcaaataa
	Reverse PCR	cttttcgattttttcgaatcgtattactac
	Reverse Transcription	CATTACAACTCTCACGGCTAACTC
